# Transcriptomic analysis of ribosome biogenesis and pre-rRNA processing during growth stress in *Entamoeba histolytica*

**DOI:** 10.1101/2021.08.01.454488

**Authors:** Sarah Naiyer, Shashi Shekhar Singh, Devinder Kaur, Yatendra Pratap Singh, Amartya Mukherjee, Alok Bhattacharya, Sudha Bhattacharya

## Abstract

Ribosome biogenesis, a multi-step process involving the transcription, modification, folding and processing of rRNA is the major consumer of cellular energy. It involves the sequential assembly of ribosomal proteins (RP)s via more than 200 ribogenesis factors. Unlike model organisms where transcription of rRNA and RP genes slows down during stress, in *Entamoeba histolytica*, pre-rRNA synthesis continues, and unprocessed pre-rRNA accumulates. To gain insight into the vast repertoire of ribosome biogenesis factors and understand the major components playing role during stress we computationally identified the ribosome biogenesis factors in *E. histolytica.* Of the total ∼279 *S. cerevisiae* proteins, we could only find 188 proteins in *E. histolytica*. Some of the proteins missing in *E. histolytica* were also missing in humans. A number of proteins represented by multiple genes in *S. cerevisiae* had only a single copy in *E. histolytica.* It was interesting to note that *E. histolytica* lacked mitochondrial ribosome biogenesis factors and had far less RNase components as compared to *S. cerevisiae*. Northern hybridization using probes from different spacer regions depicted the accumulation of unprocessed intermediates during stress. Transcriptomic studies revealed the differential regulation of a number of ribosomal factors both in serum-starved and RRP6KD conditions. The ARB1 protein involved at multiple steps of ribosome biogenesis and NEP1 and TSR3 involved in chemical modification of 18S rRNA previously shown to accumulate pre-rRNA precursors upon downregulation in *S. cerevisiae* and humans were included. The data reveals the importance of some of the major factors required for regulating pre-rRNA processing during stress. This is the first report on the complete repertoire of ribosome biogenesis factors in *E. histolytica*.
