## Supplementary Table 1 for "Transcriptomic analysis of ribosome biogenesis and pre-rRNA processing during growth stress in *Entamoeba histolytica*"

### Sheet: Sheet1
	Note: The different colours indicate the group of E. histolytica genes which are identical to more than one S. cerevisiae gene.
	1	E. histolytica homologues of S. cerevisiae proteins involved in various steps of ribosome biogenesis and their transcript expression level
	1.1	SnoRNPs
	1.1.1	Box C/D snoRNPs
	S.No	Gene Name (Sc)	Accession Number	Amino acid (S. cereviceae)	Gene symbol (E. histolytica)	Amino acid (E. histolytica)	Score	Coverage	Max Identity	E. value	Transcriptome Status	Domains
	1	NOP1, LOT3, YDL014W	KZV12217	327	EHI_118840	305	282	0.79	0.59	1e-94	High	Fibrillarin
	2	NOP56, SIK1, YLR197W	KZV09441	504	EHI_122740	453	398	0.84	0.48	2e-135	Medium	Nucleolar protein Nop56
	3	NOP58, NOP5, YOR310C	KZV08199	514	EHI_183900	503	353	0.77	0.47	8e-117	Medium	snoRNA binding protein putative
	4	SNU13,YEL026W	KZV11717	126	EHI_104600	125	145	1	0.58	3e-46	High	13kDa ribonucleoprotein-associated protein
					EHI_053440	130	140	0.96	0.58	2e-44	High	13kDa ribonucleoprotein-associated protein
	1.1.2	Box H/ACA snoRNPs
	5	CBF5, YLR175W, L9470.11	KZV09420	483	EHI_115300	484	553	0.84	0.61	0	High	Centromere/microtubule binding protein
	6	GAR1,YHR089C	CAA45162	205	EHI_194040	181	74.3	0.51	0.36	6e-17	High	snoRNP protein gar1
	7	NHP2, YDL208W	KZV12015	156	EHI_053440	130	85.1	0.6	0.41	4e-22	High	4
					EHI_104600	125	84.3	0.6	0.4	5e-22	High	4
					EHI_001850	139	84.7	0.66	0.37	1e-26	High	H/ACA ribonucleoprotein complex subunit 2-like protein
					EHI_102280	139	84.7	0.66	0.37	6e-22	High	H/ACA ribonucleoprotein complex subunit 2-like protein
	8	NOP10, YHR072W-A	KZV10805	58	EHI_131470	59	48.1	0.81	0.46	7e-10	High	Ribosome biogenesis protein 10
	9	NAF1, N1888, YNL124W,	KZV08498	492	N.A	RNA-binding protein required for the assembly of box H/ACA snoRNPs, forms a complex with Shq1p and interacts with H/ACA snoRNP components Nhp2p and Cbf5p, similar to Gar1p.
	10	SHQ1, YIL104C	KZV10511	507	EHI_009880	481	125	0.88	0.25	3e-31	Medium	Hypothetical protein
	1.2	90S particles
	1.2.1	U3 small nucleolar RNA-associated proteins
	S.No	Gene Name (Sc)	Accession Number	Amino acid (S. cereviceae)	Gene symbol (E. histolytica)	Amino acid (E. histolytica)	Score	Coverage	Max Identity	E. value	Transcriptome Status	Domains
	11	IMP3, YHR148W	KZV10886	183	EHI_035170	186	156	1	0.39	5e-49	Medium	U3 snRNP subunit
					EHI_146820	186					Medium	U3 snRNP subunit
					EHI_184000	186					Medium	U3 snRNP subunit
	12	IMP4, YNL075W, N2353	KZV08550	290	EHI_004900	273	239	0.95	0.43	1e-78	Medium	U3 snRNP IMP4
					EHI_195100	297					Absent	Hypothetical protein
	13	MPP10, YJR83.5, YJR002W, J1411,	KZV10272	593	EHI_142200	345	110	0.46	0.33	8e-27	Medium	U3 snRNP subunit
					EHI_048860	215	109	0.34	0.36	2e-27	Medium	U3 snRNP MPP10
	14	LCP5, YER127W, SYGP-ORF43	KZV11895	357	EHI_153280	286	36.6	0.61	0.24	0.01	Medium	Hypothetical protein
	15	RRP7, YCL031C, YCL184, YCL31C	KZV12820	297	N.A	Along with Utp22 conducts early processing of 18S rRNA, binds at the central domain of 18S rRNA.
	16	PWP2, YCR55C, YCR057C,UTP1	KZV12905	923	EHI_151370	881	273	0.84	0.25	1e-78	Medium	WD domain containing protein
	17	NOP14, UTP2, YDL148C, D1566	KZV12078	810	N.A	Interacts with EMG1 protein (for its localization from cytosol to nucleus) for 18S rRNA maturation and 40S ribosome production.
	18	SAS10, UTP3, YDL153C, D1545	KZV12073	610	N.A	Dock other proteins to the nucleic acid substrate, binds Mpp10 protein.
	19	UTP4, YDR324C	KZV12565	776	EHI_023870	696	71.2	0.54	0.21	7e-13	Medium	WD domain containing protein
	20	UTP5, YDR398W, D9509.17	KZV12642	664	EHI_054840	558	46.2	0.41	0.26	2e-09	Medium	Hypothetical protein
	21	UTP6, YDR449C, D9461.34	KZV12689	440	EHI_012960	496	60.5	0.43	0.24	9e-14	Medium	Hypothetical protein
	22	UTP7, KRE31, YER082C	KZV11844	554	EHI_027730	492	236	0.69	0.34	2e-71	Medium	WD repeat protein
	23	UTP8, YGR128C	KZV11358	713	N.A	Forms complex with amino acyl tRNA synthetase and translocated it from nucleolus to nuclear export receptors, helps processing of 35S pre-rRNA to 18S pre-rRNA.
	24	UTP9, YHR196W	KZV10940	575	N.A	Bind the ssu processosome directly without utp8.
	25	UTP10, YJL109C, J0808	KZV10166	1769	EHI_198890	2005	33.1	0.17	0.2	1.3	Low	Hypothetical protein
	26	UTP11, YKL099C, YKL449	KZV09840	250	EHI_122830	207	43.5	0.33	0.36	2e-05	Medium	U3 snRNA associated protein 11
	27	DIP2, UTP12, YLR129W, L3116	KZV09374	943	EHI_067830	831	348	0.88	0.28	2e-106	Medium	WD domain containing protein
	28	UTP13, YLR222C	KZV09464	817	EHI_140750	775	149	0.93	0.22	3e-37	Medium	WD domain containing protein
	29	UTP14, YML093W	KZV08748	899	EHI_138370	668	76.3	0.17	0.32	2e-14	Medium	Hypothetical protein
	30	UTP15, YMR093W, YM9582.18	KZV08934	513	EHI_170100	486	167	0.98	0.28	5e-46	Medium	WD domain containing protein
	31	BUD21, UTP16, YOR078W	KZV07967	214	N.A	Component of ssu processosome complex, involved in nucleolar processing of 18S pre-rRNA.
	32	NAN1, UTP17, YPL126W	KZV07390	896	EHI_069460	710	32	0.38	0.28	0.0001	Medium	Hypothetical protein
	33	UTP18, YJL069C, HRE594, J1098	KZV10204	594	EHI_103620	392	40	0.78	0.18	0.002	Medium	WD domain containing protein
	34	UTP20, YBL004W, YBL0101	KZV13069	2493	EHI_148770	2455	94	0.36	0.2	2e-22	Low	Hypothetical protein
	35	UTP21, YLR409C, L8084.22	KZV09660	939	EHI_001960	884	181	0.92	0.22	5e-47	Medium	WD domain containing protein
	36	UTP22, YGR090W	KZV11316	1237	EHI_179100	612	70.9	0.32	0.23	9e-13	Medium	Hypothetical protein
	37	UTP23, YOR004W	KZV07886	254	EHI_056460	191	50.8	0.45	0.3	3e-08	Medium	Hypothetical protein
					EHI_199160	268	53.1	0.81	0.27	6e-13	Medium	Hypothetical protein
	38	FCF1, UTP24, YDR339C	KZV12579	189	EHI_056460	191	186	0.88	0.57	5e-61	Medium	37
	39	UTP25, YIL091C	KZV10526	721	EHI_177370	613	220	0.61	0.32	3e-63	Medium	Hypothetical protein
	40	UTP30, YKR060W	KZV10001	274	N.A	Putative subunit of U3-containing 90S pre-ribosome complex, involved in production of 18S rRNA and assembly of small ribosomal subunit.
	1.2.2	Helicases
	S.No	Gene Name (Sc)	Accession Number	Amino acid (S. cereviceae)	Gene symbol (E. histolytica)	Amino acid (E. histolytica)	Score	Coverage	Max Identity	E. value	Transcriptome Status	Domains
	41	HCA4, DBP4, J1250, ECM24, YJL033W,	KZV10241	770	EHI_119620	694	400	0.58	0.45	2e-129	Medium	DEAD/DEAH box helicase
	42	HAS1, YMR290C	KZV09145	505	EHI_169630	542	532	0.96	0.53	0	Medium	DEAD/DEAH box helicase
	43	RRP3, YHR065C	KZV10796	501	EHI_111040	432	379	0.74	0.5	1e-128	Medium	DEAD/DEAH box helicase
	44	DBP8, YHR169W	KZV10908	431	EHI_027760	450	254	0.95	0.39	1e-80	Medium	DEAD/DEAH box helicase
					EHI_111040	432	254	0.89	0.39	1e-80	Medium	DEAD/DEAH box helicase
	45	ROK1, YGL171W, G1651	KZV11057	564	EHI_175030	578	219	0.71	0.32	2e-64	Medium	DEAD/DEAH box helicase
					EHI_096390	535	209	0.65	0.34	5e-61	Medium	DEAD/DEAH box helicase
					EHI_013960	722	210	0.69	0.34	4e-60	Medium	DEAD/DEAH box helicase
					EHI_119070	722	210	0.69	0.34	4e-60	Absent	DEAD/DEAH box helicase
	46	PRP43, YGL120C	KZV11109	767	EHI_184530	953	665	0.85	0.5	0	Medium	Helicase
					EHI_148930	811	619	0.85	0.48	0	Low	Helicase
					EHI_096230	675	617	0.88	0.48	0	Medium	Helicase
					EHI_122790	845	573	0.84	0.43	0	Low	Helicase
					EHI_014080	664	463	0.83	0.4	2e-154	Medium	DEAD/DEAH box helicase
					EHI_033720	757	324	0.69	0.37	4e-110	Low	DEAD/DEAH box helicase
					EHI_077640	909	360	0.84	0.36	3e-112	Medium	ATP-dependent helicase
	47	ECM16, DHR1, YMR128W	KZV08971	1267	EHI_077640	909	297	0.53	0.54	6e-86	Medium	46
	48	DHR2, YKL408, YKL078W	KZV09862	735	EHI_184530	953	473	0.89	0.4	4e-155	Medium	46
					EHI_148930	811	467	0.89	0.4	1e-154	Low	46
					EHI_014080	664	446	0.88	0.39	3e-148	Medium	46
					EHI_122790	845	424	0.88	0.37	1e-137	Low	46
					EHI_096230	675	383	0.9	0.38	1e-123	Medium	46
					EHI_033720	757	301	0.74	0.38	1e-91	Low	46
	49	FAL1, YDR021W, PZC399, YD9335.07	KZV12253	399	EHI_106300	384	468	0.96	0.55	7e-166	Medium	DEAD/DEAH box helicase
					EHI_093900	391	432	0.93	0.54	1e-151	High	DEAD/DEAH box helicase
	1.2.3	GTPase
	S.No	Gene Name (Sc)	Accession Number	Amino acid (S. cereviceae)	Gene symbol (E. histolytica)	Amino acid (E. histolytica)	Score	Coverage	Max Identity	E. value	Transcriptome Status	Domains
	50	BMS1, YPL217C	KZV07295	1183	EHI_196410	975	303	0.6	0.44	2e-87	Medium	Ribosome biogenesis protein BMS1
	1.2.4	RNase
	S.No	Gene Name (Sc)	Accession Number	Amino acid (S. cereviceae)	Gene symbol (E. histolytica)	Amino acid (E. histolytica)	Score	Coverage	Max Identity	E. value	Transcriptome Status	Domains
	51	RNT1, YMR239C	KZV09092	471	N.A	Ribonuclease (RNase III), involved in rRNA processing and U2 snRNA 3' end formation, cleaves pre-rRNA at A0 site in the 5'-ETS and 3'-ETS.
	52	REX4, YOL080C	KZV07802	289	N.A	Putative RNA exonuclease; possibly involved in pre-rRNA processing and ribosome assembly.
	53	DBR1, PRP26, YKL149C, YKL604	KZV09788	405	EHI_062730	354	169	0.57	0.38	2e-49	Low	RNA lariat debranching enzyme
	1.2.5	Kinase
	S.No	Gene Name (Sc)	Accession Number	Amino acid (S. cereviceae)	Gene symbol (E. histolytica)	Amino acid (E. histolytica)	Score	Coverage	Max Identity	E. value	Transcriptome Status	Domains
	54	CKA1, YIL035C	KZV10581	372	EHI_006800	329	343	0.97	0.51	5e-118	Medium	Casein kinase
					EHI_038670	366	295	0.97	0.42	2e-98	Low	Protein kinase domain containing protein
	55	CKA2, YOR061W, YOR29-12	KZV07947	339	EHI_006800	329	366	0.95	0.55	2e-127	Medium	54
					EHI_038670	366	325	0.94	0.48	6e-111	Low	54
	56	CKB1, YGL019W	KZV11206	278	EHI_152350	238	138	0.8	0.34	2e-40	Medium	Casein kinase II regulatory subunit family protein
					EHI_075700	216	133	0.86	0.35	1e-38	Medium	Casein kinase II regulatory subunit family protein
					EHI_030840	229	123	0.9	0.33	1e-34	Medium	Casein kinase II regulatory subunit family protein
					EHI_035250	215	105	0.93	0.31	7e-28	Medium	Casein kinase II regulatory subunit family protein
	57	CKB2, YOR039W, OR26.32	KZV07926	258	EHI_152350	238	154	0.73	0.39	1e-46	Medium	56
					EHI_075700	216	146	0.71	0.4	8e-44	Medium	56
					EHI_030840	229	144	0.81	0.34	8e-43	Medium	56
					EHI_035250	215	108	0.72	0.38	3e-29	Medium	56
	1.2.6	Other 90S particles
	S.No	Gene Name (Sc)	Accession Number	Amino acid (S. cereviceae)	Gene symbol (E. histolytica)	Amino acid (E. histolytica)	Score	Coverage	Max Identity	E. value	Transcriptome Status	Domains
	58	BFR2, YDR299W	Q06631	534	EHI_142050	396	47	0.51	0.25	7e-06	Medium	Hypothetical protein
	59	CIC1, NSA3, YHR052W	KZV10776	376	N.A	Required for synthesis and nuclear export of 60S ribosomal subunits.
	60	CMS1 YLR003C	KZV09250	291	N.A	Putative subunit of the 90S pre-ribosome processosome complex.
	61	EMG1, NEP1, YLR186W	KZV09430	252	EHI_044610	227	179	0.84	0.47	1e-56	Medium	Ribosome biogenesis protein NEP1
	62	ESF2, ABT1, YNR054C, N3491	KZV08682	316	EHI_174110	224	68.6	0.52	0.33	3e-14	Medium	Hypothetical protein
	63	KRI1, YNL308C, N0388	KZV08317	591	N.A	Essential nucleolar protein required for 40S ribosome biogenesis, associate with snR30 and Krr1p.
	64	KRR1, YCL059C, YCL59C	KZV12793	316	EHI_142020	225	280	0.67	0.62	9e-95	Medium	RNA binding protein
	65	MRD1, YPR112C	KZV07625	887	EHI_014120	685	283	0.68	0.34	2e-84	Medium	RNA recognition motif domain containing protein
	66	NAT10, KRE33, RRA1, YNL132W,	KZV08489	1056	EHI_033750	978	823	0.87	0.45	0	Medium	Hypothetical protein
	67	NSR1, YGR159C, G7001	CAA59817	414	EHI_056660	306	91.7	0.41	0.32	4e-21	Medium	RNA binding protein TIA-1
	68	ENP2, YGR145W, G6623	KZV11373	707	EHI_141370	422	260	0.58	0.36	4e-80	Medium	Nucleolar protein 10
	69	NOP6, YDL213C,	KZV12009	225	N.A	rRNA binding protein required for 40S ribosomal subunit biogenesis, contains an RRM.
	70	NOP9, YJL010C, J1357	KZV10262	666	N.A	Essential subunit of U3-containing 90S pre-ribosome, involved in production of 18S rRNA and assembly of small ribosomal subunit, part of pre-40S ribosome.
	71	PXR1, GNO1, YGR280C	KZV11514	271	N.A	Involved in rRNA-processing at A0, A1 and A2 sites through its action in U18 and U24 snoRNA 3'-end trimming.
	72	PWP1, YLR196W, L8167.10	KZV09440	576	EHI_035080	405	107	0.51	0.27	2e-25	Medium	WD domain containing protein
	73	RCL1, RTC1, YOL010W	KZV07873	367	EHI_115370	357	258	0.97	0.39	4e-84	Medium	RNA 3’-terminal phosphate cyclase
	74	RRP5, FMI1, YMR229C, YM9959.11C	KZV09081	1729	EHI_124060	811	206	0.43	0.26	4e-55	Very low	rRNA biogenesis protein RRP5
					EHI_033670	799	208	0.43	0.26	7e-56	Absent	rRNA biogenesis protein RRP5
					EHI_077270	1710	207	0.49	0.25	3e-54	Low	rRNA biogenesis protein RRP5
					EHI_160440	517	182	0.27	0.28	5e-49	Very Low	rRNA biogenesis protein RRP5
	75	RRP9, YPR137W	KZV07650	573	EHI_178860	423	110	0.56	0.26	3e-26	Medium	WD domain containing protein
					EHI_051880	405	100	0.56	0.26	2e-23	Medium	WD domain containing protein
	76	RRP12, YPL012W	KZV07504	1228	EHI_092660	1116	60.1	0.76	0.22	6e-13	Medium	Hypothetical protein
	77	RRP36, YOR287C	KZV08174	300	N.A	Component of 90S pre-ribosomes, involved in early cleavages of the 35S pre-rRNA and in production of the 40S ribosomal subunit.
	78	TMA23, YM8156.11, YMR268W-A	KZV09123	210	N.A	Nucleolar protein implicated in ribosome biogenesis.
	79	SOF1,YLL011W, L1339	KZV09237	489	EHI_085680	456	313	0.86	0.37	9e-103	Low	WD repeat protein
					EHI_135930	458	312	0.86	0.37	3e-102	Absent	Hypothetical protein
					EHI_083380	454	313	0.86	0.37	8e-103	Low	Hypothetical protein
	1.3	Pre-40S particles
	1.3.1	Kinase
	S.No	Gene Name (Sc)	Accession Number	Amino acid (S. cereviceae)	Gene symbol (E. histolytica)	Amino acid (E. histolytica)	Score	Coverage	Max Identity	E. value	Transcriptome Status	Domains
	80	HRR25, YPL204W	KZV07308	494	EHI_151950	335	329	0.65	0.5	2e-110	Medium	Casein kinase
					EHI_156390	308	318	0.58	0.52	2e-106	Low	Casein kinase
					EHI_049390	302	295	0.58	0.47	2e-97	Medium	Casein kinase
					EHI_155240	286	258	0.56	0.46	2e-83	Medium	Casein kinase
					EHI_050140	302	317	0.58	0.47	3e-106	Medium	Casein kinase
	81	RIO1, RRP10, YOR119C, O3266,	KZV08006	484	EHI_050990	474	243	0.55	0.48	2e-75	Medium	RIO1 family protein
	82	RIO2, YNL207W, N1342	KZV08416	425	EHI_170330	345	256	0.89	0.4	6e-83	Medium	RIO1 family protein
	1.3.2	Export and cytoplasmic maturation factor
	S.No	Gene Name (Sc)	Accession Number	Amino acid (S. cereviceae)	Gene symbol (E. histolytica)	Amino acid (E. histolytica)	Score	Coverage	Max Identity	E. value	Transcriptome Status	Domains
	83	DIM1, YPL266W	KZV07243	318	EHI_013870	295	330	0.94	0.53	7e-114	Medium	Dimethyladenosine transferase
	84	BUD23, YCR047C, YCR47C	KZV12896	275	EHI_029570	277	236	0.98	0.47	4e-78	Medium	Methyl transferase
	85	ENP1, YBR247C	KZV13334	483	EHI_174260	226	109	0.31	0.38	5e-28	Medium	Hypothetical protein
					EHI_004960	431	184	0.52	0.36	1e-53	Medium	Bystin
	86	LTV1, YKL143W	KZV09794	463	N.A	Non-ribosomal factor required for efficient nuclear export of the ribosomal 40S subunit.
	87	NOB1, YOR056C, YOR29-07	KZV07942	459	EHI_087710	518	57	0.56	0.28	5e-13	Medium	Hypothetical protein
	88	PNO1, DIM2, RRP20, YOR145C, YOR3513C	KZV08032	274	EHI_065870	197	214	0.7	0.53	2e-70	Medium	RNA binding protein
	89	GSP1, YLR293C, CNR1, CST17	KZV09537	219	EHI_148190	219	307	0.86	0.76	8e-108	Very High	Ran family GTPase
	90	GSP2, YOR185C,CNR2	KZV08074	220	EHI_148190	219	305	0.94	0.7	4e-107	Very High	89
	91	FAP7, YDL166C	KZV12057	197	EHI_001120	186	143	0.85	0.44	4e-44	Medium	Hypothetical protein
	92	TSR1, YDL060W	KZV12170	778	EHI_008390	675	154	0.4	0.33	2e-39	Medium	Hypothetical protein
	93	TSR2, YLR435W	KZV09685	205	EHI_169830	201	34.3	0.43	0.23	4e-07	Medium	Hypothetical protein
	94	TSR3, YOR006C, UND313	KZV07888	313	EHI_100490	234	151	0.58	0.4	4e-45	Medium	Hypothetical protein
	95	TSR4, YOL022C	KZV07860	408	EHI_062760	312	46.6	0.3	0.3	5e-06	Medium	Programmed cell death protein 2
	96	CRM1,YGR218W,KAP124, XPO1	KZV11451	1084	EHI_164410	923	76.3	0.4	0.24	5e-18	Low	Hypothetical protein
					EHI_175470	830	53.9	0.55	0.25	3e-11	Low	Hypothetical protein
	97	KAP95, YLR347C,RSL1	KZV09594	861	EHI_171760	827	68.9	0.81	0.19	3e-12	Medium	Hypothetical protein
	98	KAP123, YER110C, YRB4	KZV11878	1113	EHI_097470	1055	132	0.96	0.21	4e-35	Medium	Heat repeat domain containing protein
	99	PSE1, YMR308C, KAP121	KZV09165	1089	EHI_064450	1062	126	0.74	0.22	3e-33	Medium	Heat repeat domain containing protein
					EHI_151640	1074	95.9	0.9	0.2	2e-20	Medium	Heat repeat domain containing protein
					EHI_098340	1097	104	0.96	0.22	2e-26	Medium	Importin beta-3 family protein
					EHI_098400	1088	100	0.62	0.21	3e-25	Low	Importin beta-3 family protein
					EHI_081250	1071	90.5	0.57	0.22	3e-22	Low	Importin beta-3 family protein
	100	NMD5, YJR132W, KAP119	KZV10397	1048	EHI_001760	980	60.1	0.89	0.18	5e-13	Medium	Importin
	101	SXM1, YDR395W,KAP108	KZV12639	944	N.A	Nuclear transport factor (karyopherin).
	102	KAP114, YGL241W	KZV10987	1004	N.A	Karyopherin, responsible for nuclear import of specific proteins.
	1.3.3	Other pre-40S particle
	S.No	Gene Name (Sc)	Accession Number	Amino acid (S. cereviceae)	Gene symbol (E. histolytica)	Amino acid (E. histolytica)	Score	Coverage	Max Identity	E. value	Transcriptome Status	Domains
	103	DRS2, YAL026C, FUN38, SWA3	KZV13441	1355	EHI_141350	1098	666	0.73	0.39	0	Medium	Phospholipid transporting ATPase
					EHI_096620	1166	541	0.78	0.33	2e-171	Medium	Phospholipid transporting P-type ATPase
					EHI_135220	982	477	0.75	0.33	1e-149	Low	Phospholipid transporting P-type ATPase
					EHI_174280	1001	474	0.69	0.32	2e-148	Low	Phospholipid transporting P-type ATPase
					EHI_188210	1050	463	0.74	0.31	1e-143	Medium	Phospholipid transporting P-type ATPase
					EHI_024120	1055	435	0.78	0.29	3e-133	Low	Phospholipid transporting P-type ATPase
					EHI_049640	1068	433	0.76	0.3	3e-132	Medium	Phospholipid transporting P-type ATPase
					EHI_168260	1057	431	0.78	0.29	7e-132	Medium	Phospholipid transporting P-type ATPase
	104	HCR1, YLR192C	KZV09436	265	N.A	eIF3j component of translation initiation factor 3 (eIF3), required for 20S pre-rRNA processing; binds eIF3 subunits Rpg1p, Prt1p and 18S rRNA
	105	PTC3, YBL056W	KZV13012	468	EHI_110320	334	204	0.62	0.37	3e-62	High	Protein phosphatase
	106	PTC2, YER089C	KZV11855	464	EHI_110320	334	214	0.62	0.39	3e-66	High	105
					EHI_056420	335	162	0.62	0.33	2e-46	High	Protein phosphatase
	107	SLX9, YGR081C	KZV11307	210	N.A	Associated with 90S pre-ribosome and 43S small ribosomal subunit, interacts with U3 snoRNA.
	108	RLI1, YDR091C	KZV12328	608	EHI_156200	651	749	0.99	0.58	0	Medium	RNAseL inhibitor-like protein
					EHI_150530	203	275	0.62	0.66	1e-89	Medium	ATP-binding cassette sub family E member 1
					EHI_150540	238	288	0.37	0.6	2e-94	Absent	ATP-binding cassette sub family E member 1
	1.4	Pre-60S particles
	1.4.1	Helicases
	S.No	Gene Name (Sc)	Accession Number	Amino acid (S. cereviceae)	Gene symbol (E. histolytica)	Amino acid (E. histolytica)	Score	Coverage	Max Identity	E. value	Transcriptome Status	Domains
	109	DBP2, YNL112W, N1945	KZV08510	546	EHI_096390	535	419	0.83	0.45	4e-142	Medium	45
	42	HAS1, YMR290C	Refer to 2.2. Helicases
	110	MAK5, YBR142W, YBR1119	CAA85100	773	EHI_145050	600	251	0.58	0.35	3e-74	Low	DEAD/DEAH box helicase
	111	DRS1, YLL008W	CAA97452	752	EHI_111040	432	262	0.47	0.4	2e-80	Medium	43
					EHI_169630	542	250	0.46	0.41	1e-74	Medium	41
					EHI_069410	684	236	0.46	0.38	5e-68	Medium	DEAD/DEAH box helicase
					EHI_119620	694	225	0.46	0.37	4e-64	Medium	41
					EHI_175030	578	212	0.51	0.36	2e-60	Medium	45
					EHI_096390	535	208	0.48	0.34	2e-59	Medium	45
	112	DBP7, YKR024C	KZV09965	742	EHI_165110	558	302	0.76	0.32	3e-94	Low	DEAD/DEAH box helicase
	113	DBP6, YNR038W, N3302	KZV08667	629	EHI_052790	500	139	0.57	0.3	8e-36	Medium	DEAD/DEAH box helicase
					EHI_165110	558	138	0.54	0.31	5e-35	Low	112
					EHI_111040	432	135	0.54	0.31	5e-35	Medium	43
					EHI_119620	694	138	0.56	0.3	1e-34	Medium	41
					EHI_169630	542	128	0.54	0.31	1e-31	Medium	42
	114	DBP10, YDL031W, D2770	KZV12199	995	EHI_069410	684	233	0.49	0.47	1e-65	Medium	111
	115	SPB4, YFL002C	KZV11598	606	EHI_151190	449	261	0.8	0.33	1e-80	Medium	DEAD/DEAH box helicase
	116	DBP9, YLR276C, L9328.3	KZV09519	594	EHI_078560	551	290	0.91	0.35	3e-91	Medium	DEAD/DEAH box helicase
	117	DBP3, YGL078C	CAA96783	523	EHI_096390	535	348	0.79	0.44	1e-114	Medium	45
					EHI_175030	578	263	0.68	0.4	1e-81	Medium	45
	118	MTR4, DOB1, YJL050W, J1158	KZV10225	1073	EHI_134610	977	867	0.89	0.48	0	Medium	DEAD/DEAH box helicase
					EHI_125170	1062	428	0.88	0.32	6e-133	Medium	DEAD/DEAH box helicase
	1.4.2	GTPase
	S.No	Gene Name (Sc)	Accession Number	Amino acid (S. cereviceae)	Gene symbol (E. histolytica)	Amino acid (E. histolytica)	Score	Coverage	Max Identity	E. value	Transcriptome Status	Domains
	119	NUG1, YER006W	KZV11754	520	EHI_164370	611	140	0.56	0.33	3e-36	Medium	GTPase
	120	NOG2, YNR053C, N3484,NUG2	KZV08681	486	EHI_164370	611	432	0.91	0.49	8e-147	Medium	119
	121	NOG1, YPL093W, LPG15W	KZV07425	647	EHI_174940	656	439	0.99	0.39	9e-147	Medium	Nucleolar GTP-binding protein
	122	LSG1, YGL099W,KRE35	KZV11128	640	EHI_118800	541	341	0.75	0.38	4e-113	Medium	Hypothetical protein
	123	RIA1, YNL163C,EFL1	KZV08456	1110	EHI_155660	880	300	0.89	0.37	3e-87	Medium	Elongation factor 2
					EHI_189490	841	289	0.86	0.4	1e-83	High	Elongation factor 2
					EHI_164510	841	289	0.86	0.4	1e-83	High	Elongation factor 2
					EHI_166810	874	288	0.86	0.4	2e-83	High	Elongation factor 2
	1.4.3	RNase
	S.No	Gene Name (Sc)	Accession Number	Amino acid (S. cereviceae)	Gene symbol (E. histolytica)	Amino acid (E. histolytica)	Score	Coverage	Max Identity	E. value	Transcriptome Status	Domains
	124	NGL2, YMR285C, YM8021.11C	KZV09140	515	N.A	Involved in 5.8S rRNA processing, required for correct 3'-end formation of 5.8S rRNA at site E.
	125	REX2, YNT20, YLR059C, L2159	KZV09305	269	N.A	3'-5' RNA exonuclease, involved in 3'-end processing of U4/U5 snRNAs, 5S and 5.8S rRNAs, and RNase P and RNase MRP RNA.
	126	RNH70, REX1, YGR276C, G9381	KZV11510	553	N.A	3' exoribonuclease required for 5S rRNA maturation, along with REX2 helps maturation of the 5.8S rRNA
	127	XRN1,DST2,KEM1, RAR5,SEP1,SKI1	KZV11055	1528	EHI_133330	937	376	0.44	0.34	8e-114	Medium	5’-3’ exonuclease domain containing protein
	128	RAT1, HKE1, TAP1, YOR048C	CAA99240	1006	EHI_128220	869	345	0.6	0.43	1e-104	Medium	5’-3’ exonuclease domain containing protein
					EHI_133330	937	343	0.75	0.39	3e-103	Medium	127
	1.4.3.1	Rnase MRP
	S.No	Gene Name (Sc)	Accession Number	Amino acid (S. cereviceae)	Gene symbol (E. histolytica)	Amino acid (E. histolytica)	Score	Coverage	Max Identity	E. value	Transcriptome Status	Domains
	129	POP1, YNL221C	KZV08402	875	EHI_127090	633	42	0.12	0.36	0.0006	Medium	Hypothetical protein
	130	POP3, YNL282W	KZV08343	195	N.A	Required for processing of 5.8S rRNA at site A3 and for 5' and 3' processing of pre-tRNA.
	131	POP4, YBR257W	KZV13345	279	N.A	Subunit of RNase MRP and nuclear RNase P, RNase MRP cleaves pre-rRNA, while nuclear RNase P cleaves tRNA precursors to generate mature 5' ends.
	132	POP5, YAL033W	KZV13434	173	N.A	Component of RNase MRP, which cleaves pre-rRNA sequences.
	133	POP6, YGR030C	KZV11255	158	N.A	Subunit of RNase MRP, nuclear RNase P and telomerase; forms a soluble heterodimer with Pop7p that binds P3 domain of RNase MRP and RNase P RNAs; RNase MRP cleaves pre-rRNA
	134	POP7, RPP2, YBR167C	KZV13248	140	N.A	Subunit of RNase MRP, nuclear RNase P and telomerase; forms a soluble heterodimer with Pop6p that binds P3 domain of RNase MRP and RNase P RNAs.
	135	POP8, YBL018C	KZV13053	145	N.A	Component of RNase MRP, which cleaves pre-rRNA sequences.
	136	RPP1, YHR062C	KZV10792	293	EHI_086240	238	63.9	0.66	0.27	1e-16	Medium	Ribonuclease P protein subunit p30
					EHI_179350	236	45.1	0.63	0.24	4e-10	Medium	Ribonuclease P protein subunit p30
	137	RMP1, YLR145W	KZV09389	201	N.A	Subunit of ribonuclease MRP, which is involved in rRNA processing in mitochondria.
	138	SNM1 YDR478W,	KZV12719	198	N.A	Ribonuclease MRP complex subunit.
	1.4.4	Kinase
	S.No	Gene Name (Sc)	Accession Number	Amino acid (S. cereviceae)	Gene symbol (E. histolytica)	Amino acid (E. histolytica)	Score	Coverage	Max Identity	E. value	Transcriptome Status	Domains
	80	HRR25, YPL204W	Refer to 3.1. Pre-40S particles
	139	GRC3, YLL035W	KZV09214	632	N.A	Polynucleotide kinase present on rDNA, required for efficient transcription termination by RNA polymerase I, functions with Las1p to modulate ribosome biogenesis.
	1.4.5	Export and cytoplasmic maturation factors
	S.No	Gene Name (Sc)	Accession Number	Amino acid (S. cereviceae)	Gene symbol (E. histolytica)	Amino acid (E. histolytica)	Score	Coverage	Max Identity	E. value	Transcriptome Status	Domains
	140	ARB1, YER036C	KZV11787	610	EHI_175440	724	421	0.87	0.41	3e-139	Medium	Non transporter ABC protein
					EHI_047760	630	333	0.99	0.34	2e-106	Medium	ATP binding cassette protein
	141	ARX1, YDR101C, YD8557.10c	KZV12343	593	N.A	Nuclear export factor for the ribosomal pre-60S subunit, facilities translocation through the nuclear pore complex
	142	ALB1, YJL122W, J0723	KZV10155	175	N.A	Shuttling pre-60S factor; involved in the biogenesis of ribosomal large subunit, interacts directly with Arx1p.
	143	JJJ1, YNL227C, N1254	KZV08396	590	EHI_188830	340	127	0.63	0.3	1e-32	Medium	DnaJ domain containing protein
	144	TIF6, CDC95, YPR016C,	KZV07531	245	EHI_006170	239	300	0.92	0.62	5e-104	High	Eukaryotic translation initiation factor 6
	145	SSA2, YLL024C, L0931	KZV09224	639	EHI_052860	656	940	0.99	0.71	0	High	Heat shock protein 70
					EHI_113410	637	884	0.99	0.68	0	Very Low	Heat shock protein 70
					EHI_188610	637	884	0.99	0.68	0	Absent	Heat shock protein 70
					EHI_192440	665	882	0.99	0.08	0	Very Low	Heat shock protein 70, hsp70A2
					EHI_104330	599	875	0.9	0.72	0	Absent	Heat shock protein 70, hsp70A2
					EHI_199590	661	751	0.96	0.59	0	High	Heat shock protein 70
					EHI_061640	462	703	0.7	0.74	0	Absent	Heat shock protein 70, hsp70A2
					EHI_001950	660	699	0.96	0.56	0	Medium	Heat shock protein 70
					EHI_082800	447	594	0.73	0.64	0	Absent	Hypothetical protein
					EHI_013760	598	505	0.94	0.45	1e-173	Low	Heat shock protein 70, mitochondrial
					EHI_091570	387	497	0.61	0.63	1e-173	Very Low	Heat shock protein 70, putative
					EHI_007150	598	504	0.94	0.45	7e-173	Medium	Heat shock protein 70, mitochondrial
	146	SSA1, YAL005C	KZV13464	642	N.A	ATPase involved in protein folding and NLS-directed nuclear transport, member of HSP70 family.
	147	SSA4, YER103W	KZV11871	642	N.A	highly induced upon stress, plays a role in SRP-dependent cotranslational protein-membrane targeting and translocation.
	148	SSA3, YBL075C, YBL06.07, YBL0610	KZV12991	649	N.A	ATPase involved in protein folding and the response to stress, plays a role in SRP-dependent cotranslational protein-membrane targeting and translocation.
	149	SSB2, YG103, YNL209W, N1333	KZV08414	613	N.A	Cytoplasmic ATPase that is a ribosome-associated molecular chaperone, functions with J-protein partner Zuo1p, may be involved in the folding of newly-synthesized polypeptide chains.
	150	MRT4, YKL009W, YKL160	KZV09933	236	EHI_159790	226	100	0.89	0.28	2e-26		60S acidic ribosomal protein PO
					EHI_102940	225	100	0.89	0.28	3e-36	Medium	60S acidic ribosomal protein PO
	151	MTR2, YKL186C	KZV09748	184	N.A	mRNA transport regulator, Mex67p and Mtr2p form a mRNA export complex.
	152	NMD3, YHR170W	KZV10909	518	EHI_083120	411	322	0.74	0.39	3e-106	Medium	Nonsense mediated mRNA decay protein 3
					EHI_104460	411	322	0.74	0.39	3e-110	Medium	Nonsense mediated mRNA decay protein 3
	153	MEX67, YPL169C, P2520	KZV07345	599	N.A	Poly(A)RNA binding protein involved in nuclear mRNA export; component of the nuclear pore
	89	GSP1, YLR293C, CNR1, CST17	Refer to 4.1.3 Pre-40S particles
	90	GSP2, YOR185C, CNR2	Refer to 4.1.3 Pre-40S particles
	154	REI1, YBR267W, YBR1736	KZV13354	393	EHI_154230	372	129	0.86	0.28	3e-34	Medium	Zinc finger protein 622
	155	REH1, YLR387C	KZV09637	432	EHI_154230	372	90.9	0.98	0.24	2e-20	Medium	154
	156	LOC1, YFR001W	KZV11600	204	N.A	Required for efficient assembly and nuclear export of the 60S ribosomal subunit.
	157	SDO1, YLR022C	KZV09269	250	EHI_179200	245	138	0.92	0.39	1e-40	Medium	Hypothetical protein
	158	AFG2, YLR397C,	KZV09648	780	EHI_045120	749	474	0.93	0.38	9e-157	Medium	Cell division cycle protein 48
	159	SQT1, YIR012W, YIB12W	KZV10631	431	N.A	May be involved in the late step of 60S ribosomal subunit assembly or modification in the cytoplasm.
	96	CRM1,YGR218W,KAP124, XPO1	Refer to 3.2. Export and cytoplasmic maturation factors
	97	KAP95, YLR347C, RSL1	Refer to 3.2. Export and cytoplasmic maturation factors
	98	KAP123, YER110C, YRB4	Refer to 3.2. Export and cytoplasmic maturation factors
	99	PSE1,YMR308C, KAP121	Refer to 3.2. Export and cytoplasmic maturation factors
	100	NMD5, YJR132W, KAP119	Refer to 3.2. Export and cytoplasmic maturation factors
	101	SXM1, YDR395W, KAP108	Refer to 3.2. Export and cytoplasmic maturation factors
	102	KAP114, YGL241W	Refer to 3.2. Export and cytoplasmic maturation factors
	1.4.6	5-FMC Complex
	S.No	Gene Name (Sc)	Accession Number	Amino acid (S. cereviceae)	Gene symbol (E. histolytica)	Amino acid (E. histolytica)	Score	Coverage	Max Identity	E. value	Transcriptome Status	Domains
	160	IPI1, YHR085W	KZV10820	334	N.A	Component of the Rix1 complex and possibly pre-replicative complexes, required for processing of ITS2, component of the pre-60S ribosomal particle with the dynein-related AAA-type ATPase Mdn1p.
	161	IPI3, YNL182C, N1636	KZV08438	555	EHI_137840	411	50.8	0.49	0.25	4e-11	Medium	Hypothetical protein
	162	LAS1, YKR063C	CAA82142	502	EHI_052070	363	41.6	0.28	0.29	2e-08	Medium	Hypothetical protein
	1.4.7	Other pre-60S particles
	S.No	Gene Name (Sc)	Accession Number	Amino acid (S. cereviceae)	Gene symbol (E. histolytica)	Amino acid (E. histolytica)	Score	Coverage	Max Identity	E. value	Transcriptome Status	Domains
	163	BRX1, YOL077C	KZV07805	291	EHI_175090	291	251	0.85	0.47	1e-83	Medium	Ribosome biogenesis protein
	164	BUD20, YLR074C	KZV09320	166	N.A	C2H2-type zinc finger protein required for ribosome assembly, shuttling factor which associates with pre-60S particles in the nucleus.
	165	CIC1, NSA3,YHR052W	KZV10776	376	N.A	Required for synthesis and nuclear export of 60S ribosomal subunits.
	166	CGR1, YGL029W	KZV11196	120	N.A	Protein involved in nucleolar integrity and processing of pre-rRNA, transcript is induced in response to cytotoxic stress.
	167	EBP2 YKL172W, YKL636	KZV09763	430	EHI_055830	208	73.6	0.27	0.44	7e-20	Medium	rRNA processing proteins
					EHI_179050	208	73.6	0.27	0.44	7e-20	Medium	rRNA processing proteins
	168	ERB1 YMR049C, YM9796.02C	KZV08894	807	EHI_163740	605	296	0.82	0.31	1e-90	Medium	WD repeat protein
	169	ERP2, YAL007C, FUN54	KZV13463	215	EHI_050420	193	61.6	0.81	0.27	2e-12	Medium	Hypothetical protein
	170	ERP4, YOR016C	KZV07901	207	EHI_050420	193	58.9	0.8	0.28	2e-11	Medium	169
	171	FPR4, YLR449W	Q06205	392	EHI_188010	158	68.6	0.22	0.38	2e-14	Medium	Hypothetical protein
	172	FPR3, NPI46, YML074C	P38911	411	EHI_188010	158	63.2	0.2	0.41	1e-12	Medium	171
	173	MAK11, YKL021C	P20484	414	N.A	Protein involved in an early step of 60S ribosomal subunit biogenesis.
	174	MAK16, YAL025C	KZV13442	306	EHI_198690	264	143	0.59	0.42	1e-41	Medium	MAK16 protein
	175	MAK21, NOC1, D4237, YDR060W	KZV12291	1025	EHI_132370	718	168	0.63	0.24	2e-43	Medium	CCAAT-box-binding transcription factor
	176	MDN1, REA1, YLR106C, L2901	KZV09353	4910	EHI_153780	4492	1481	0.58	0.41	0	Very Low	Hypothetical protein
	177	NIP7, YPL211W	KZV07301	181	EHI_017890	183	224	0.98	0.55	6e-76	Medium	60S ribosome subunit biogenesis protein NIP7
					EHI_135590	183	224	0.98	0.55	3e-80	Medium	60S ribosome subunit biogenesis protein NIP7
					EHI_191530	183	224	0.98	0.55	3e-80	Medium	60S ribosome subunit biogenesis protein NIP7
					EHI_031350	183	221	0.98	0.55	4e-75	Medium	60S ribosome subunit biogenesis protein NIP7
					EHI_038310	178	112	0.43	0.66	4e-38	Medium	60S ribosome subunit biogenesis protein NIP7
	178	NOC2, YOR206W, YOX001	KZV08095	710	EHI_105790	508	91.7	0.48	0.23	1e-19	Medium	Nucleolar complex protein 2 homolog
	179	NOC3, YLR002C	KZV09249	663	EHI_119610	579	102	0.82	0.22	4e-27	Medium	Hypothetical protein
	180	NOP2, YNA1, N2428,YNL061W	KZV08563	618	EHI_198880	495	441	0.62	0.54	4e-150	Medium	Proliferating cell nucleolar antigen p120
	181	NOP4, NOP77, YPL043W	KZV07474	685	EHI_056380	219	67.8	0.7	0.26	2e-17	High	Enhancer binding protein 2 (EBP2)
	182	NOP8, YOL144W	Q08287	484	N.A	Required for 60S ribosomal subunit synthesis.
	183	NOP12, YOL041C	KZV07841	459	EHI_137710	414	94	0.57	0.31	3e-21	Medium	RNA recognition motif domain containing protein
	184	NOP15, YNL110C, N1954	KZV08512	220	EHI_014120	685	60.1	0.5	0.29	7e-11	Medium	65
	185	NOP16, YER002W	KZV11750	231	N.A	Constituent of 66S pre-ribosomal particles, involved in 60S ribosomal subunit biogenesis.
	186	NOP53, YPL146C, LPI2C, P2610	KZV07369	455	N.A	Nucleolar protein, involved in biogenesis of the 60S subunit of the ribosome, interacts with rRNA processing factors Cbf5p and Nop2p and with the nucleolar proteins Nop17p and Nip7p.
	187	NSA1, YGL111W	KZV11117	463	N.A	Constituent of 66S pre-ribosomal particles, involved in 60S ribosomal subunit biogenesis.
	188	NSA2, YER126C, SYGP-ORF47	KZV11894	261	EHI_099760	260	306	1	0.58	4e-106	Medium	Hypothetical protein
	189	NOP7, RRP13, YPH1, YGR103W	KZV11329	605	EHI_009860	545	248	0.96	0.28	4e-75	Medium	Hypothetical protein
	190	PUF6, YDR496C, D9719.2	KZV12736	656	EHI_104410	551	122	0.61	0.25	1e-33	Low	Pumilio family RNA binding protein
	72	PWP1, YLR196W, L8167.10	Refer to 2.6. Other 90S particles
	191	RAI1, YGL246C	KZV10982	387	N.A	Targets mRNAs with unmethylated 7-methylguanosine cap structures and 5'-triphosphates, binds and stabilizes the exoribonuclease Rat1p.
	192	RIX1,YHR197W	KZV10941	763	N.A	Component of the Rix1 complex required for processing of ITS2 sequences from 35S pre-rRNA.
	193	RIX7, YLL034C	KZV09215	837	EHI_045120	794	422	0.73	0.39	3e-136	Medium	158
					EHI_176970	772	446	0.75	0.4	2e-145	Medium	Cdc48 like protein
					EHI_091060	622	613	0.73	0.51	0	Medium	ATPase, AAA family protein
	194	RPF1, YHR088W	KZV10824	295	EHI_004900	273	102	0.68	0.29	4e-26	Medium	12
					EHI_126010	311	149	0.84	0.36	1e-43	Medium	Ribosome biogenesis protein
	195	RPF2, YKR081C, YKR401	KZV10022	344	EHI_029200	295	151	0.83	0.33	8e-44	Medium	Ribosome biogenesis protein
					EHI_059540	153	58.9	0.43	0.29	2e-15	Low	Brix domain containing protein
	196	RRB1, YMR131C,	KZV08974	511	EHI_052160	517	239	0.8	0.32	4e-73	High	WD domain containing protein
	197	RRP1, YDR087C, D4478	KZV12324	278	N.A	Necessary for biogenesis of 60S ribosomal subunits and for processing of pre-rRNAs to mature rRNA, associated with several distinct 66S pre-ribosomal particles.
	198	RRP8, YDR083W, D4461	KZV12320	392	EHI_006010	260	166	0.72	0.38	1e-49	Medium	Hypothetical protein
	76	RRP12, YPL012W	Refer to 2.6. Other 90S particles
	199	RRP17, YDR412W	KZV12656	235	N.A	Component of pre-60S ribosomal particle, exonuclease required for 5' end processing of pre-60S rRNA.
	200	RRS1, YOR294W	KZV08183	203	EHI_098810	258	56.6	0.77	0.34	3e-10	Medium	Ribosome biogenesis regulatory protein
	201	RSA1, YPL193W	KZV07319	381	N.A	Protein involved in the assembly of 60S ribosomal subunits, functionally interacts with Dbp6p.
	202	RSA3, YLR221C	KZV09463	220	N.A	Required for accumulation of wild-type levels of large (60S) ribosomal subunits, binds to the helicase Dbp6p in pre-60S ribosomal particles in the nucleolus.
	203	RSA4, YCR072C	KZV12917	515	EHI_092070	204	180	0.76	0.42	3e-54	Medium	WD domain containing protein
					EHI_130870	463	317	0.9	0.37	2e-103	Medium	WD domain containing protein
	204	SDA1, YGR245C	KZV11478	767	EHI_009540	730	230	0.75	0.3	1e-65	Medium	Hypothetical protein
	205	SPB1, YCL054W, YCL431, YCL54W	KZV12800	841	EHI_088070	829	297	0.38	0.44	1e-88	Medium	Ribosomal RNA methyl transferase
	206	SRD1, YCR018C, YCR18C	KZV12864	221	N.A	Protein involved in the processing of pre-rRNA to mature rRNA, contains a C2/C2 zinc finger motif.
	207	SSF1, YHR066W	P38789	453	EHI_012190	353	112	0.42	0.33	1e-28	Medium	Brix domain containing protein
	208	SSF2, YDR312W	KZV12551	453	EHI_012190	353	110	0.42	0.31	3e-27	Medium	207
	209	TMA16, YOR252W	KZV08139	178	N.A	Protein of unknown function that associates with ribosomes.
	210	URB1, NPA1, YKL014C	KZV09928	1764	N.A	Associated with the 27SA2 pre-ribosomal particle, proposed to be involved in the biogenesis of the 60S ribosomal subunit
	211	URB2, NPA2, YJR041C, J1622	KZV10308	1174	N.A	Protein required for normal metabolism of the rRNA primary transcript, nucleolar protein.
	212	YTM1, YOR272W	KZV08159	460	EHI_118030	406	130	0.98	0.27	5e-34	Medium	WD repeat protein
	1.5	Other ribosome biogenesis factors
	S.No	Gene Name (Sc)	Accession Number	Amino acid (S. cereviceae)	Gene symbol (E. histolytica)	Amino acid (E. histolytica)	Score	Coverage	Max Identity	E. value	Transcriptome Status	Domains
	213	BCP1, YDR361C	KZV12601	283	N.A	Involved in nuclear export of the lipid kinase MSS4 and of the 60S ribosomal subunit.
	214	YCR087C-A, YCRX16C	P37263	153	EHI_107020	241	56.2	0.56	0.35	1e-10	Medium	Hypothetical protein
	215	RCM1, YNL022C, N2815	KZV08594	490	EHI_118860	372	155	0.59	0.36	3e-43	Medium	Putative methyltransferase NSUN5
	216	PUS5, YLR165C	KZV09410	254	EHI_088330	373	60.8	0.7	0.31	3e-11	Medium	RNA pseudouridylate synthase
					EHI_097750	356	60.8	0.7	0.31	3e-11	Medium	Hypothetical protein
	217	MTF1, YMR228W	KZV09080	341	N.A	Although strongly related to dimethyladenosine transferase proteins, it lacks the methyltransferase activity.
	218	MRM1, PET56, YOR201C	KZV08091	412	N.A	Catalyzes the formation of 2'-O-methylguanosine in mitochondrial ribosomal RNA.
	219	MRM2, YGL136C, G2830	KZV11092	320	EHI_088070	829	53.5	0.33	0.31	3e-08	Medium	205
	220	BMT2, YBR141C	KZV13221	337	N.A	Methylation of the N1 position of adenine 2142 in 25S rRNA.
	221	BMT5, YIL096C	KZV10521	336	N.A	Methylation of the 25S rRNA, associates with precursors of the 60S ribosomal subunit.
	222	BMT6, YLR063W, L2174	KZV09309	365	N.A	Methylation of the 25S rRNA.
	223	HPM1, MNI1, YIL110W	KZV10504	377	EHI_152400	205	55.1	0.57	0.24	8e-12	Medium	Hypothetical protein
	224	MTG1, YMR097C	KZV08938	367	N.A	Mitochondrial GTPase involved in assembly of the large ribosomal subunit.
	225	GEP3, MTG3, YOR205C	KZV08094	556	N.A	Required for mitochondrial ribosome small subunit biogenesis.
	1.6	Miscellaneous Proteins
	S.No	Gene Name (Sc)	Accession Number	Amino acid (S. cereviceae)	Gene symbol (E. histolytica)	Amino acid (E. histolytica)	Score	Coverage	Max Identity	E. value	Transcriptome Status	Domains
	226	RPS0A, NAB1, YST1, NAB1A, YGR214W	KZV11447	252	EHI_081410	254	219	0.98	0.42	4e-72	Very High	40S ribosomal protein SA
	227	RPS0B, NAB1B, NAB4, YST2, YLR048W,	KZV09294	252	EHI_081410	254	222	0.98	0.43	4e-73	Very High	226
	228	RPS14A, CRY1, YCR031C, YCR31C	KZV12880	137	EHI_012360	146	168	0.91	0.66	3e-55	Very High	Ribosomal protein S14
	229	RPS14B, CRY2, YJL191W, J0354	KZV10084	138	EHI_012360	146	168	0.81	0.74	4e-55	Very High	228
	230	RPS2, RPS4, SUP38, YGL123W, G2893	KZV11105	254	EHI_020280	255	266	0.88	0.55	3e-90	Very High	40S ribosomal protein S2
	231	RPS21A, RPS25, RPS25A, YKR057W	KZV09998	87	EHI_126870	86	80.9	0.85	0.54	3e-22	Very High	40S ribosomal protein S21
	232	RPS21B, RPS25B, RPS26B, YJL136C	KZV10139	87	EHI_126870	86	80.5	0.85	0.54	4e-22	Very High	231
	233	RPS6B, RPS102, RPS10A, YBR181C, YBR1244	KZV13262	236	EHI_000590	266	229	0.89	0.54	5e-76	Very High	40S ribosomal protein S6
					EHI_013890	266	226	0.89	0.53	8e-75	Very High	40S ribosomal protein S6
					EHI_199990	269	223	0.88	0.53	1e-73	Very High	40S ribosomal protein S6
	234	RPS7A, RPS30, YOR096W, YOR3177W	KZV07983	190	EHI_140540	196	74.3	0.78	0.31	4e-17	Very High	40S ribosomal protein S7
					EHI_067530	201	66.6	0.97	0.27	3e-14	Very High	40S ribosomal protein S7
	235	RPS7B, YNL096C, N2212	CAA89678	261	EHI_003940	326	315	0.96	0.57	2e-108	High	40S ribosomal protein S4
					EHI_118170	318	300	0.96	0.56	5e-103	Medium	40S ribosomal protein S4
					EHI_057850	197	234	0.72	0.55	2e-78	High	40S ribosomal protein S4
	236	RPS9A, RPS13A, YS11A, YPL081W	KZV07437	197	EHI_179000	185	195	0.89	0.56	2e-64	Very High	40S ribosomal protein S9
					EHI_125780	185	195	0.89	0.56	2e-64	Very High	40S ribosomal protein S9
	237	RPS9B, RPS13B, YBR189W, YBR1317	KZV13271	195	EHI_179000	185	194	0.9	0.55	6e-64	Very High	236
					EHI_125780	185	194	0.9	0.55	6e-64	Very High	236
	238	RSC9, YML127W,	KZV08711	581	N.A	Component of RSC chromatin remodeling complex, involved in the synthesis of rRNA.
	239	CBT1, YKL208W	KZV09728	271	N.A	Protein involved in 5' RNA end processing, substrates include mitochondrial COB.
	240	TOM1, SSR2, YDR457W, D8035.1	KZV12697	3268	EHI_104570	2416	349	0.12	0.42	1e-96	Low	Ubiquitin ligase
					EHI_011530	661	206	0.11	0.35	9e-56	Medium	Ubiquitin-protein ligase
					EHI_187180	652	202	0.1	0.35	2e-54	Medium	Ubiquitin-protein ligase
	241	CSL4, SKI4, YNL232W, N1154	KZV08391	292	N.A	Exosome non-catalytic core component, involved in 3'-5' RNA processing and degradation in both the nucleus and the cytoplasm.
	242	MTR3, YGR158C	KZV11388	250	EHI_040320	238	37	0.66	0.25	0.002	Medium	3’ exonuclease family protein
	243	RRP4, YHR069C	KZV10800	359	EHI_163510	263	149	0.53	0.41	4e-43	Medium	Exosome complex exonuclease Rrp4
	244	RRP40, YOL142W	KZV07739	240	EHI_004770	233	93.2	0.87	0.32	2e-23	Medium	Hypothetical protein
	245	RRP42, YDL111C	KZV12118	265	N.A	Exosome non-catalytic core component, involved in 3'-5' RNA processing and degradation in both the nucleus and the cytoplasm.
	246	RRP43, YCR035C, YCR35C, YCR522	KZV12884	394	N.A	Exosome non-catalytic core component, involved in 3'-5' RNA processing and degradation in both the nucleus and the cytoplasm.
	247	RRP45, YDR280W	KZV12519	305	EHI_000580	265	115	0.86	0.29	6e-31	Medium	Exosome complex exonuclease
	248	RRP46, YGR095C	KZV11321	223	EHI_040320	238	43.5	0.95	0.22	5e-10	Medium	242
	249	SKI6, ECM20, RRP41, YGR195W, G7587	KZV11427	246	EHI_040320	238	134	0.96	0.35	5e-39	Medium	242
	250	DIS3, RRP44, YOL021C, O2197	KZV07861	1001	EHI_160720	901	639	0.95	0.39	0	Low	Exosome complex exonuclease
	251	RRP6, UNC733, YOR001W	KZV07883	773	EHI_021400	517	233	0.48	0.4	7e-69	Medium	Exosome component 10
	252	LRP1, RRP47, YC1D, YHR081W	KZV10816	184	N.A	Nuclear exosome-associated nucleic acid binding protein, involved in RNA processing, surveillance, degradation, tethering, and export, forms a stable heterodimer with Rrp6p.
	253	SEN1, YLR430	Q00416	2231	EHI_111220	1140	353	0.27	0.36	1e-101	Low	tRNA splicing endonuclease
	254	LHP1, LAH1, YLA1, YDL051W	KZV12179	257	EHI_053830	347	66.2	0.58	0.29	7e-13	Medium	La ribonucleoprotein
	255	MPP6, YNR024W	KZV08651	186	N.A	Nuclear exosome-associated RNA binding protein, involved in surveillance of pre-rRNAs and pre-mRNAs, and the degradation of cryptic non-coding RNAs (ncRNA).
	256	PUS7, YOR243C	KZV08131	676	EHI_199620	634	210	0.92	0.29	1e-59	Medium	Hypothetical protein
	257	NOC4, UTP19, YPR144C	KZV07656	552	EHI_070740	333	68.9	0.32	0.3	4e-13	Medium	Nuclear complex protein 4
	258	NPL3, MTR13, MTS1, NAB1, NOP3	KZV12675	414	N.A	RNA-binding protein
	259	ESF1, YDR365C	KZV12606	628	EHI_097980	569	139	0.73	0.29	3e-35	Low	Hypothetical protein
	260	FHL1, YPR104C	KZV07616	936	N.A	Regulator of ribosomal protein (RP) transcription, recruits coactivator Ifh1p or corepressor Crf1p to RP gene promoters.
	261	FAF1, YIL019W	KZV10599	346	N.A	Protein required for pre-rRNA processing, and 40S ribosomal subunit assembly.
	262	IFH1, RRP3, YLR223C	KZV09465	1085	N.A	Coactivator, regulates transcription of ribosomal protein (RP) genes, recruited to RP gene promoters during optimal growth conditions via Fhl1p, subunit of CURI.
	263	PIH1,NOP17, YHR034C	KZV10756	346	N.A	Component of the conserved R2TP complex, interacts with Hsp90 to mediate assembly large protein complexes such as box C/D snoRNPs and RNA polymerase II.
	264	RTC3,HGI1, YHR087W	KZV10823	111	N.A	May play a role in RNA metabolism, rRNA-processing, and in a process influencing telomere capping.
	265	RRP15, YPR143W	Q06511	250	N.A	Required for processing of the 27S pre-rRNA at A3 and B1 sites to yield mature 5.8S and 25S rRNAs.
	266	REX3, YLR107W	KZV09354	404	N.A	RNA exonuclease, required for maturation of the RNA component of RNase MRP.
	267	EFG1, YGR271C-A, G9368, YGR272C	KZV11506	233	N.A	Essential protein required for maturation of 18S rRNA.
	268	FCF2, YLR051C, L2128	KZV09297	217	N.A	Nucleolar protein involved in the early steps of 35S rRNA processing, interacts with Faf1p.
	269	FYV7, YLR068W	KZV09314	151	N.A	Essential protein required for maturation of 18S rRNA.
	270	RVB1, TIH1, TIP49A, YDR190C	KZV12429	463	EHI_091070	449	333	0.98	0.41	7e-111	Medium	ruvB-like DNA helicase
					EHI_040360	439	478	0.98	0.56	5e-168	Medium	ruvB-like DNA helicase
	271	RVB2, TIH2, TIP49B, YPL235W, P1060	KZV07276	471	EHI_091070	449	525	0.94	0.58	0	Medium	270
					EHI_040360	439	335	0.88	0.43	2e-111	Medium	270
	272	SBP1, SSB1,YHL034C	KZV10682	294	N.A	Binds eIF4G and has a role in repression of translation, binds to mRNAs under glucose starvation stress, associates with snoRNAs snR10 and snR11.
	273	LSM5, SAD1, At5g48870, K24G6.21	KZV11917	93	EHI_060400	205	27.3	0.47	0.33	2e-05	Medium	snRNP F
					EHI_141910	89	42	0.84	0.33	1e-11	Medium	snRNP
					EHI_108640	101	34.7	0.87	0.28	1e-08	High	snRNP Sm D2
					EHI_163710	111	21.1	0.42	0.32	0.001	Medium	snRNP
					EHI_052090	107	26.6	0.73	0.3	1e-05	Medium	snRNP Sm D1
					EHI_076840	83	60.5	0.82	0.39	7e-19	Medium	Hypothetical protein
	274	TGS1, YPL157W, P2573	KZV07357	315	EHI_100360	210	94.4	0.63	0.31	2e-23	Medium	CLL-associated antigen KW-2, putative
	275	LSM2, SMX5, SNP3, YBL026W, YBL0425	KZV13045	95	EHI_068580	62	52.8	0.58	0.43	3e-11	Medium	U6 snRNA-associated Sm-like protein LSm2
	276	LSM3, SMX4, USS2, YLR438C-A	KZV09690	89	EHI_151310	78	73.9	0.91	0.48	1e-19	Medium	U6 snRNA-associated Sm-like protein LSm3
	277	LSM4, SDB23, USS1, YER112W	KZV11880	187	EHI_049370	81	35.8	0.22	0.45	1e-08	High	LSM domain containing protein
	278	LSM6, YDR378C	KZV12620	86	N.A	Involved in mRNA decay.
	279	LSM7, YNL147W, N1202, N1780	KZV08473	115	EHI_025840	91	43.9	0.68	0.33	5e-12	Medium	LSM domain containing protein
